# The molecular consequences of androgen activity in the human breast

**DOI:** 10.1101/2022.04.22.489095

**Authors:** F. Raths, M. Karimzadeh, N. Ing, A. Martinez, Y. Qu, T.Y. Lee, B. Mulligan, S. Devkota, B. Wang, A.E. Giuliano, S. Bose, H. Goodarzi, E.C. Ray, X. Cui, S.R.V. Knott

## Abstract

The mammary gland has been extensively studied for estrogen and progesterone reactivity, but the molecular effects of androgen in the breast remain largely unexplored. Transgender men are recorded female at birth but identify as male and may undergo gender-affirming androgen therapy to align their physical characteristics and gender identity. Here we perform single cell resolution transcriptome, chromatin, and spatial profiling of androgen treated breasts from transgender men. We find male-biased androgen receptor gene targets are upregulated in cells expressing androgen receptor, and that paracrine signaling drives sex-relevant changes in other cell types. We observe an altered epithelium, shifts in immune populations, and a reduction of capillary vasculature. Finally, we find evidence of the metabolic impact of androgen and identify a gene regulatory network driving androgen-directed fat loss. This work elucidates the molecular consequences of androgen in the human breast at single cell resolution.
