## Supplementary material for "The molecular consequences of androgen activity in the human breast": Table.2-Cohort_Details

### Sheet: Supp Table - Final Cohort-1
Sample	Age	Gender	Ovaries	Parity	Menses	HRT	Treatment Length (months)	Height	Weight	BMI	BP	Gluc (mg/dL)	Procedure
CF-3920	54	CF	has ovaries	G2P1	pre-menopausal	no HRT	NA	1.626	104.6	39.5631	126/82	123	breast reduction
CF-7780	39	CF	has ovaries	G2P2	pre-menopausal	no HRT	NA	1.575	57.2	23.0587	111/75	94	breast reduction
CF-0404	30	CF	has ovaries	G0P0	pre-menopausal	no HRT	NA	1.727	70.8	23.7382	102/64	85	breast reduction
CF-2797	56	CF	has ovaries	G1P1	post-menopausal	no HRT	NA	1.651	87.4	32.064	109/63	88	breast reduction
CF-4014	57	CF	has ovaries	G3P3	post-menopausal	no HRT	NA	1.676	90.3	32.1469	118/71	88	breast reduction
CF-318-813	54	CF	has ovaries	G3P1	post-menopausal	no HRT	NA	1.626	108.9	41.1895	134/69	109	implant exchange, capsulectomies
CF-428-112	62	CF	has ovaries	G1P1	post-menopausal	no HRT	NA	1.626	63	23.8287	112/60	92	implant exchange, capsulectomies
CF-1380	29	CF	has ovaries	G0P0	pre-menopausal	no HRT	NA	1.62	98.9	37.6848	122/80	83	breast reduction
CF-2099	28	CF	has ovaries	G3P1	pre-menopausal	no HRT	NA	1.7	91.1	31.5225	128/72	79	breast reduction
TM-3937	34	TM	has ovaries	G0P0	mens. cycle seized	Testosterone	12	1.67	67	24.0238	118/86	89	mastectomies, grafts
TM-9817	40	TM	has ovaries	G0P0	mens. cycle seized	Testosterone	8	1.575	73.7	29.7103	120/74	99	mastectomies, grafts
TM-7567	23	TM	has ovaries	G0P0	mens. cycle seized	Testosterone	13	1.613	48.8	18.76	112/71	86	mastectomies, grafts
TM-8249	23	TM	has ovaries	G0P0	mens. cycle seized	Testosterone	24	1.676	107.8	38.38	115/70	90	mastectomies, grafts
TM-9469	34	TM	has ovaries	G0P0	mens. cycle seized	Testosterone	36	1.626	71.9	27.1949	116/71	87	mastectomies, grafts
TM-6544	18	TM	has ovaries	G0P0	mens. cycle seized	Testosterone	30	1.6	48.5	18.9453	113/62	74	keyhole mastectomies
TM-1956	22	TM	has ovaries	G0P0	mens. cycle seized	Testosterone	12	1.651	79.6	29.2024	129/88	97	mastectomies, grafts
TM-6477	19	TM	has ovaries	G0P0	mens. cycle seized	Testosterone	13	1.549	79.4	33.0916	124/55	88	mastectomies, grafts
TM-2768	36	TM	has ovaries	G0P0	mens. cycle seized	Testosterone	6	1.66	67.7	24.5682	112/79	78	mastectomies, grafts
