## Supplementary material for "The molecular consequences of androgen activity in the human breast": Table.7-Antibodies_CODEX_tissue_microarray

### Sheet: Sheet1
Cycle	Marker	Clone	Manufacturer	Catalog #	Barcode	Fluorophore	Host	Final Conc.	Exposure (ms)
2	PDPN	NC-08	Akoya Biosciences	4250004	BX023	Atto550	Rat	100x	500
2	THBS1	Polyclonal	Abcam	ab85762	BX003	Cy5	Rabbit	100x	350
2	CD31	EP3095	Akoya Biosciences	4450017	BX001	AF750	Rabbit	200x	999
3	LAMB1	Polyclonal	Thermo-Fisher	PA1-16730	BX032	Atto550	Rabbit	200x	500
3	CD45	D9M81	CST	13917BF	BX021	Cy5	Rabbit	200x	350
3	CUX2	AB_2815886	Thermo-Fisher	24902-1-AP	BX007	AF750	Rabbit	100x	999
4	ESR1	E115	Abcam	ab271827	BX002	Atto550	Rabbit	25x	500
4	CD68	KP1	Akoya Biosciences	4350019	BX015	Cy5	Mouse	200x	350
4	FN1	EPR23110-46	Abcam	ab268022	BX019	AF750	Rabbit	100x	999
5	CD36	EPR6573	Abcam	ab221605	BX041	Atto550	Rabbit	50x	500
5	BATF	PA5-104545	Thermo-Fisher	PA5-104545	BX050	Cy5	Rabbit	50x	350
5	KRT8	TROMA-1	Sigma	MABT329	BX046	AF750	Rat	50x	999
6	TP63	TP63/2428	Abcam	ab237934	BX005	Atto550	Mouse	50x	500
6	PGR	PR501	Abcam	ab269796	BX033	Cy5	Mouse	200x	350
6	KRT23	Polyclonal	Thermo-Fisher	20449-1-AP	BX025	AF750	Rabbit	50x	999
7	PLIN1	PA5-81240	Thermo-Fisher	PA5-81240	BX014	Atto550	Rabbit	200x	500
7	ENAH	EPR5660	Abcam	ab247959	BX045	Cy5	Rabbit	100x	350
7	CTNNB1	9F2	Thermo-Fisher	MA1-2001	BX004	AF750	Mouse	50x	999
8	OXTR	Polyclonal	Abcam	ab188950	BX029	Atto550	Rabbit	100x	500
8	AZGP1	EPR14425(B)	Abcam	ab250225	BX042	Cy5	Rabbit	100x	350
8	NR4A1	EPR3209	Abcam	ab236046	BX037	AF750	Rabbit	25x	999
9	SLPI	Polyclonal	R&D	AF1274	BX026	Atto550	Goat	100x	500
9	ADCY2	Polyclonal	Thermo-Fisher	PA5-99578	BX006	Cy5	Rabbit	200x	350
9	PDGFRb	Y92	Abcam	ab215978	BX013	AF750	Rabbit	50x	999
10	EGFR	D38B1	CST	4267BF	BX055	Atto550	Rabbit	50x	500
10	LAMA2	CL3450	Thermo-Fisher	MA5-24656	BX024	Cy5	Mouse	50x	350
10	aSMA	1A4	Sigma	A5228	BX016	AF750	Mouse	200x	999
11	AREG	Polyclonal	Abcam	ab234750	BX017	Atto550	Rabbit	50x	500
11	RYR2	Polyclonal	Thermo-Fisher	19765-1-AP	BX027	Cy5	Rabbit	50x	350
11	LNX1	Polyclonal	Thermo-Fisher	PA5-93010	BX010	AF750	Rabbit	25x	999
12	INSR	MM0414-2A12	Abcam	ab90940	BX035	Atto550	Mouse	100x	500
12	LYVE1	Polyclonal	Abcam	ab10278	BX030	Cy5	Rabbit	50x	350
12	RPSA	RPSA/2699	Abcam	ab268200	BX040	AF750	Mouse	50x	999
13	CXCL13	EPR23400-92	Abcam	ab270408	BX020	Atto550	Rabbit	50x	500
13	AR	[ER179(2)]	Abcam	ab212175	BX036	Cy5	Rabbit	50x	350
13	KYNU	Polyclonal	Abcam	ab236980	BX022	AF750	Rabbit	50x	999
